# Targeting the senescence-associated immune checkpoint GD3 ganglioside extends healthspan and blunt age-related diseases with sex-specific benefits

**DOI:** 10.64898/2026.01.06.697856

**Authors:** Iryna Moskalevska, Larisa Okorokova, Raphaël Rousset, Thierry Juhel, Eric Gilson, Bérengère Dadone-Montaudie, Laurence Bianchini, Gaël Cristofari, Julien Cherfils-Vicini

## Abstract

The accumulation and impact of senescent cells in age-related diseases are increasingly characterized. However, the mechanisms underlying their accumulation and their causative role in age-associated pathologies remain poorly understood. We recently demonstrated that senescent cells can evade immune surveillance by regulating the expression of cell surface molecules such as the disialylated ganglioside GD3, which acts as a senescence-associated immune checkpoint (SIC) ^1–3^. Targeting GD3 therefore represents a novel therapeutic opportunity for age-related diseases. Here, we examined the effects of short-term anti-GD3 antibody treatment in mid-life on aging and age-related diseases in male and female mice, revealing striking sex-specific benefits. Treatment improved healthspan, survival (+20%) and reduced non-cancer mortality in males, while in females it reduced cancer-specific mortality without significantly affecting overall survival. Anti-GD3 treatment also mitigated fibrosis in lung, liver, and kidney tissues with distinct sex-dependent responses. Importantly, these benefits persisted for over a year after treatment cessation. These findings suggest that GD3-targeted therapy holds promise as a precision approach for treating age-related diseases, with therapeutic outcomes that depend critically on biological sex.
