## Extended Data 1 for "Targeting the senescence-associated immune checkpoint GD3 ganglioside extends healthspan and blunt age-related diseases with sex-specific benefits"

### Sheet: Feuil1
	Category	Description	Frailty index
	Mobility	The mouse moves when the cage is taken	0
		The mouse doesn't move when the cage is taken	1
		The mouse moves when the cage is opened	0
		The mouse doesn't move when the cage is opened	1
		The mouse moves when stimulated	0
		The mouse doesn't move when stimulated	1
		No movement 8 hours later	9
		Loss of equilibrium	1
		Shaking	1
		Convultions	3
		Decubitus	3
		Paralysis	9
	Physical appearance	Itching	1
		Dirty fur	1
		Non bleeding wound (inferior to 1 cm2)	2
		Plaie majeure (saignante, suintante ou supérieur à 1cm)	9
		Piloerection	2
		Alopecia	2
		Malocclusion	2
		Kyphosis	3
		Nasal or ocular depositions	2
		Red eye	1
		Cataract	2
		Swollen eye	3
		Skinny mouse (visible spine or hips)	6
		Hollow stomach	9
		Weight loss of less than 10%	1
		Weight loss between 10% and 15%	2
		Weight loss above 15%	9
		Lump (inferior to 1 cm3)	6
		Lump (superior to 1 cm3)	9
	Behavior	Vocalisations	1
		Agressivity	3
		Stereotypy	2
	Digestive system	Plolapsus minor	1
		Plolapsus major	2
		Rectal bleeding	9
		Diarrhea	6
		Incontinence	3
	Breathing	Slow breathing	3
		Panting	9
